# Accurate quantitation of 16S gene copies in low biomass samples post-antibiotic treatment through deep sequencing with a balanced nucleotide synthetic spike-in approach

**DOI:** 10.1101/2024.09.27.615519

**Authors:** Chia-Chi Chang, Licai Huang, Yimei Jin, Mohamed A. Jamal, Eiko Hayase, Taylor Halsey, Miriam R. Ortega, Dung Pham, Israel Glover, Ivonne Flores, Lauren McDaniel, Rishika Prasad, Christine Peterson, Robert R. Jenq

## Abstract

The microbiota significantly impacts health and treatment outcomes. While 16S rRNA gene sequencing reveals relative bacterial abundances, it does not provide absolute quantification. We developed a cost-effective solution incorporating synthetic DNA standards designed to ensure balanced nucleotide representation at each position. These standards are spiked into samples before DNA extraction, enabling simultaneous quantification of both relative and absolute bacterial abundances. We applied this method to samples collected from mice and patients, both before and after antibiotic treatment. Our approach showed a reduction in total bacterial density in mice and patients post-antibiotic treatment. This spike-in standard method can be adapted to samples with varying bacterial densities, allowing quantification of absolute taxonomical abundances without the need for an additional quantitative PCR assessment. Our approach also improves sequencing quality scores for low biomass samples.
