## Supplementary material for "Accurate quantitation of 16S gene copies in low biomass samples post-antibiotic treatment through deep sequencing with a balanced nucleotide synthetic spike-in approach": Table 1

### Sheet: Sheet1
Standards	Sequences
SP1 synthetic standard	GTGCCAGCAGCCGCGGTAAACACACTCTCATTCTTTCACAAACTCGCCCGCTCTAACTCTCACGCACGCTCTCTCACTCGCTCATTCGCTCCCTCAATTATTCGCACTTAATCATCGATACGCACTCGGACTCTCGGGCTCACCTGCTCTCTCGCGTACTCCGAGTGTCGCGGTGTCGCTCGCTGTGGCCCCGACACTCTCCGCGATTCACTCGCTCTCTTGGCGACTGAGTGGCTCTCTCACACACTCTCCGTCACCCTCAGAGTGCGTCAATTAGATACCCTGGTAGTCC
SP2 synthetic standard	GTGCCAGCAGCCGCGGTAACTTTCTCTCACACTCACACTCGTTCTCAATAACTCGCACTCTTTCTTTATCTAACGGAAAATCTCACATACATTCTCGAGTCCTTGGTCATGAACGTTCAGTAGCTCGTACTAACATACACTCATATTCTCTCTCTCCGTCGGCCTACCTCTCCCTCTCTCGCGCTCCCTGGGCGTTTGTCGGTGTGCCGCTGTCGCTGTCGCAGTGTCTTAAACGGGCGGTGGTGCTGGGTGCCTGTGTCTCCCTCCGTCACATTAGATACCCTGGTAGTCC
SP3 synthetic standard	GTGCCAGCAGCCGCGGTAATGCGTGAGAGTCAGACAGTGTTCGAGTGGGCGAGATTGAGAGCGTGCGCGAGCGATTGCGCGAGTCAGCGAGGGAGTTGACAAGCTTGACCTCGTAGCTCTGCTTGATCCTGCGAGCCTGAGTGGCCGAGAGAGAGAATGATTTTCCTAGTGATACAGTGATTTACAAAGTATTTGCGAGATTCACTAAATGAGTAAGAGAATCTCTGACGCGCTTAAATAGTTCTTGATAGTAAGTGTGAGTATCAAACAGTATTAGATACCCTGGTAGTCC
SP4 synthetic standard	GTGCCAGCAGCCGCGGTAAGAGAGAGAGTGGGAGGGTGAGCGAGAATTATTGAGCGTGAGAGAAAGATAGAGTGACTGTTAGAGGGTATGTAAGAGCCCGGGAAACAGGGCGTGCAAGGCATAGAGAATGAGTGTATATGAGTAGAAGAGAGATATGCAGAAAGAGAGAAATAGAGAAAGAAAGAGTTAATAACAGACAGAAATACGGTGACAATGACAGCATAACAGACTCTAACTGACACAGAGACACAATGACAAAGAGTGAGTTAGTGATTAGATACCCTGGTAGTCC
Blautia species	AGAGTTTGATCCTGGCTCAGGATGAACGCTGACGGCGTGCTTAGCACATGCAAGTCGAACGGGAAACCTTTTATTGAAGCTTCGGCAGATTTAGCTGGTTTCTAGTGGCGGACGGGTGAGTAACGCGTGGGTAACCTGCCTTATACAGGGGGATAACAGTCAGAAATGACTGCTAATACCGCATAAGCGCACAGAGCTGCATGGCTCGGTGTGAAAAACTCCGGTGGTATAAGATGGACCCGCGTTGGATTAGCTAGTTGGTGAGGTAACGGCCCACCAAGGCGACGATCCATAGCCGGCCTGAGAGGGTGAACGGCCACATTGGGACTGAGACACGGCCCAGACTCCTACGGGAGGCAACAGTGGGGAATATTGCACAATGGGGGAAACCCTGATGCA…
