## Supplementary material for "Accurate quantitation of 16S gene copies in low biomass samples post-antibiotic treatment through deep sequencing with a balanced nucleotide synthetic spike-in approach": Table 2

### Sheet: Sheet1
Standards	Sequences
SP5 synthetic standard	GTGCCAGCAGCCGCGGTAATGTGTGAGAGTAAGAAAGTGTTTGAGCGGGCG AGATTGAGAGTGCGTGCGAGAGAGTGAGCGAGTAAGCGAGGGAGTTAATAA GCGTGAATTAGTAGCTATGCGTGAGCCTGAGAGCCCGAGTGGACG AGAGAGCGCATGAGGCTCACAGCGCCACAGCGAGCGACACCGGGG CTGTGAGAGGCGCTAAGTGAGCGAGAGAACCGCTGACTCACCGAG AGAGTGTGTGAGAGGCAGTGGGAGTCTCACGCAGTATTAGATACC CTG GTA GTC C
SP6 synthetic standard	GTGCCAGCAGCCGCGGTAAGAAAGAGAGTGTGAGTGTGAGCAAGA GTTATTGAGCGTGAGAAAGAAATAGATTGCCTTTTAGAGTGTATGTAA GAGCTCAGGAACCAGTACTTGCAAGTCATCGAGCATGATTGTATGTGA GTATAAGAGAGAGAG GCA GCCGGATGGAGAGGGAGAGAGCGCGAG GGACCCGCAAACAGCCACACGGCGACAGCGACAGCGTCACAGAAT TTGCCCGCCACCACGACCCACGGACACAGAGGGAGGCAGTGATTAGATACC CTG GTA GTC C
