## Supplementary material for "Accurate quantitation of 16S gene copies in low biomass samples post-antibiotic treatment through deep sequencing with a balanced nucleotide synthetic spike-in approach": Table 3

### Sheet: Sheet1
Table 3	Characteristics of the study patients (N=4)
Patient and disease characteristics	Number
Male, n (%)	3 (75)
Median age (range), y	56.5 (35-72)
Diagnosed with, n (%)
Acute Myeloid Leukemia (AML)	3 (75)
Myelodysplastic Syndromes (MDS)	1 (25)
Cell source
Bone marrow	1 (25)
Peripheral blood	3 (75)
During cefepime treatment upon collection
4-6 days	2 (25)
7 days	2 (25)
