## Supplementary material for "Accurate quantitation of 16S gene copies in low biomass samples post-antibiotic treatment through deep sequencing with a balanced nucleotide synthetic spike-in approach": Table 4

### Sheet: Sheet1
Table 2
Absolute quantification by the standard-curve	Abundance of sum of four synthetic spike-ins	Abundance of pCR4-Blautia	Log10 (pCR4-Blautia plasmid copy number )	Logit normalization on abundance of pCR4-Blautia	Arcsine normalization on abundance of pCR4-Blautia	Anscombe normalization on abundance of pCR4-Blautia
500 ng of pCR4-Blautia and 0.5ng of four synthetic spike-ins	0.00727635	0.992724	10.2304	4.91582	0.94563	2.33899
50 ng of pCR4-Blautia and 0.5ng of four spike-in mixtures	0.0414659	0.958534	9.23045	3.14053	0.869451	2.30957
5 ng of pCR4-Blautia and 0.5ng of four spike-in mixtures	0.168551	0.831449	8.23045	1.59594	0.730674	2.19677
0.5 ng of pCR4-Blautia and 0.5ng of four spike-in mixtures	0.541004	0.458996	7.23045	-0.164387	0.473867	1.82647
0.05 ng of pCR4-Blautia and 0.5ng of four spike-in mixtures	0.910162	0.0898376	6.23045	-2.31562	0.193793	1.36358
0.005 ng of pCR4-Blautia and 0.5ng of four spike-in mixtures	0.985143	0.0148567	5.23045	-4.19434	0.0777898	1.24877
0.0005 ng of pCR4-Blautia and 0.5ng of four spike-in mixtures	0.995732	0.00426834	4.23045	-5.45225	0.0416216	1.2317
