## Supplementary material for "Accurate quantitation of 16S gene copies in low biomass samples post-antibiotic treatment through deep sequencing with a balanced nucleotide synthetic spike-in approach": Table 5

### Sheet: Sheet1
Miseq runs	Cluster density	% Passing filter	% PhiX	% Spike-ins
Two murine-derived isolates without spike-ins	1059.6 ± 37	89.66 ± 1.5	6.62 ± 0.03	0
Two murine-derived isolates with unbalanced spike-ins	809.3 ± 7	87.57 ± 0.54	6.4± 0.15	33.8
Antibiotic treated fecal DNA with balanced spike-ins	678.94 ± 7	86.55 ± 0.51	0	77.5
Antibiotic treated fecal DNA with ZymoBIOMICS spike-ins	683.85 ± 13	89.09 ± 6.78	0	75.03
